# A diverse landscape of FGFR alterations and co-mutations defines novel therapeutic strategies in pediatric low-grade gliomas

**DOI:** 10.1101/2024.08.27.609922

**Authors:** Eric Morin, April A. Apfelbaum, Dominik Sturm, Georges Ayoub, Jeromy DiGiacomo, Sher Bahadur, Bhavyaa Chandarana, Phoebe C. Power, Margaret M. Cusick, Dana Novikov, Robert Jones, Jayne Vogelzang, Connor C. Bossi, Seth Malinowski, John Jeang, Jared Collins, Sehee Oh, Hyesung Jeon, Amy Cameron, Patrick Rechter, Angela Deleon, Karthikeyan Murugesan, Meagan Montesion, Lee A. Albacker, Shakti H. Ramkissoon, Cornelis M. Tilburg, Emily C. Hardin, Philipp Sievers, Felix Sahm, Kee Kiat Yeo, Tom Rosenberg, Susan Chi, Karen Wright, Steve Hébert, Sydney Peck, Alberto Picca, Valérie Larouche, Samuele Renzi, Tejus Bale, Amy A. Smith, Mehdi Touat, Nada Jabado, Eric S. Fischer, Michael J. Eck, Lissa Baird, Olaf Witt, Claudia Kleinman, Quang-De Nguyen, Sanda Alexandrescu, David T.W. Jones, Keith L. Ligon, Pratiti Bandopadhayay

## Abstract

Alterations in Fibroblast growth factor receptor (FGFR)-family proteins frequently occur as oncogenes in many cancers, including a subset of pediatric gliomas. Here, we performed a genomic analysis of 11,635 gliomas across ages and found that 4.5% of all gliomas harbor FGFR alterations including structural variants (SV) and single nucleotide variants (SNV), with an incidence of almost 10% in pediatric gliomas. FGFR family members are differentially enriched by age, tumor grade, and histological subtype, with FGFR1-alterations associated with glioneuronal histologies and pediatric low-grade gliomas. Across development, we find *FGFR1* expression in both neuronal and glial precursors, while *FGFR3* expression is largely restricted to astrocytic lineages. Leveraging novel isogenic model systems, we confirm FGFR1 alterations to be sufficient to activate MAPK and mTOR signaling, drive gliomagenesis, activate neuronal transcriptional programs and exhibit sensitivity to MAPK pathway inhibitors, including pan-FGFR inhibitors. Models driven by FGFR1 SVs exhibited different patterns of sensitivity compared to those driven by SNVs. Finally, we performed a retrospective analysis of clinical responses in children diagnosed with FGFR-driven gliomas and found that targeted MAPK or FGFR-inhibition with currently available inhibitors is largely associated with stability of disease. This study provides key insights into the biology of FGFR1-altered gliomas, therapeutic strategies to target them and associated challenges that still need to be overcome.
