## Supplemental Table S1 for "A diverse landscape of FGFR alterations and co-mutations defines novel therapeutic strategies in pediatric low-grade gliomas"

### Sheet: antibodies
Antibody	catalog	company	clonality	dilution used	modality used for
GFAP	ab7260	Abcam	polyclonal	1:3000	IHC
Ki-67 (D3B5)	12202	Cell Signaling	monoclonal	1:200	IHC
OLIG2	AB9610	Millipore	polyclonal	1:200	IHC
FGFR1	NBP2-33784	Novus Bio	polyclonal	1:1000	Western blot
PTPN11/SHP2	20145-1-AP	proteintech	polyclonal	1:1000	Western blot
V5-tag (D3H8Q)	13202	Cell Signaling	monoclonal	1:1000	Western blot
HA-tag (C29F4)	3724	Cell Signaling	monoclonal	1:1000	Western blot
beta-actin	sc-47778	Santa Cruz	monoclonal	1:10,000	Western blot
phosphorylated ERK (Thr202/Thr204)	9101	Cell Signaling	polyclonal	1:1000	Western blot
ERK	9102	Cell Signaling	polyclonal	1:1000	Western blot
phosphorylated AKT (Ser473)	4060	Cell Signaling	monoclonal	1:1000	Western blot
AKT (40D4)	2920	Cell Signaling	monoclonal	1:1000	Western blot
phosphorylated S6 (Ser235/236)	2211	Cell Signaling	polyclonal	1:1000	Western blot
S6 (54D2)	2317	Cell Signaling	monoclonal	1:1000	Western blot

### Sheet: drugs & antibiotics
Drugs	catalog	company	diluent for cells	Range of treatment for IC50 curves	Dose for selection
Trametinib	S2673	Selleckchem	DMSO	0.0000128-5uM (1:5 dilution)	N/A
Everolimus	HY-10218	MedChemExpress	DMSO	0.0000512-20uM (1:5 dilution)	N/A
Infigratinib	S2183	Selleckchem	DMSO	0.0000128-5uM (1:5 dilution)	N/A
Erdafitinib	S8401	Selleckchem	DMSO	0.00000038718-50uM (1:3 dilution)	N/A
Futibatinib	S8848	Selleckchem	DMSO	0.00000038718-50uM (1:3 dilution)	N/A
Pemigatinib	S0088	Selleckchem	DMSO	0.00000038718-50uM (1:3 dilution)	N/A
Tovarafenib	HY-15246	MedChemExpress	DMSO	0.0000128-5uM (1:5 dilution)	N/A
Belvarafenib	HY-109080	MedChemExpress	DMSO	0.0000128-5uM (1:5 dilution)	N/A
Puromycin	A1113803	Gibco	N/A	N/A	0.75 ug/mL- mNSCs, 0.5 ug/mL ihNSCs
Blastocidin	A1113903	Gibco	N/A	N/A	4ug/mL- mNSCs, 2.5 ug/mL ihNSCs
