## Supplemental Table S5 for "A diverse landscape of FGFR alterations and co-mutations defines novel therapeutic strategies in pediatric low-grade gliomas"

### Sheet: chemo patients_DFCI cohort
Patient number	Age at Diagnosis (yrs)	Integrated Histology and Molecular Diagnosis	Systemic medical treatment?	Treatment type	Best response to 1st linetreatment	Progression?	Treatment 2	Best response 2	Treatment 3	Best response 3	Treatment 4	Best response 4	Treatment 5	Best response 5	Treatment 6	Best response 6
1	6	Low Grade Glioma, FGFR Altered	Yes	VC	SD	Yes	Everolimus	PD	Vinblastine	PD
2	1	Low Grade Glioma, FGFR Altered	Yes	C	SD	Yes
3	5	Low Grade Glioma, FGFR Altered	Yes	VC + TPCV	SD	Yes
4	10	Low Grade Glioma, FGFR Altered	No
5	7	Low Grade Glioma, FGFR Altered	Yes	V+C	Unclear	Yes	Vinblastine	Unclear
6	16	Pilocytic Astrocytoma, WHO Grade I	No
7	10	Low Grade Glioma, FGFR Altered	Yes	V+C	SD	Yes	Act-D + vincristine	PD	Avastin	PD	TPCV	SD	Everolimus	PD	Trametinib	SD
8	6	Low Grade Glioma, FGFR Altered	Yes	V+C	PR
9	6	Low Grade Glioma, FGFR Altered	No
10	10	Low Grade Glioma, FGFR Altered	No
11	3	Low Grade Glioma, FGFR Altered	No
12	4	Low Grade Glioma, FGFR Altered	No
13	5	Low Grade Glioma, FGFR Altered	No
14	6	Low Grade Glioma, FGFR Altered	No
15	8	Low Grade Glioma, FGFR Altered	No

### Sheet: targeted inhibitors
Drug	Trial	Age	Tumor	Best response	Comment/ question/ reference
Erdafitinib	COG-NCI MATCH		LGG	PR	Lee A, Chou AJ, Williams PM, Roy-Chowdhuri S, Patton DR, Coffey BD, et al. Erdafitinb in patients with FGFR-altered tumors: Results from the NCI-COG Pediatric MATCH trial arm B (APEC1621B). Journal of Clinical Oncology. 2023;41(16_suppl):10007-.
Erdafitinib	COG-NCI MATCH		LGG	PR
Erdafitinib	COG-NCI MATCH		LGG	SD
Erdafitinib	COG-NCI MATCH		LGG	SD
Erdafitinib	COG-NCI MATCH		LGG	SD
Erdafitinib	COG-NCI MATCH		LGG	SD
Erdafitinib	COG-NCI MATCH		LGG	PD
Erdafitinib	COG-NCI MATCH		LGG	PD
Erdafitinib	COG-NCI MATCH		LGG	PD
Erdafitinib	COG-NCI MATCH		LGG	PD
Erdafitinib	COG-NCI MATCH		LGG	PD
Erdafitinib	COG-NCI MATCH		HGG	SD
Erdafitinib	COG-NCI MATCH		HGG	SD
Erdafitinib	COG-NCI MATCH		HGG	PD
Erdafitinib	COG-NCI MATCH		HGG	PD
Erdafitinib	COG-NCI MATCH		HGG	PD
Erdafitinib	COG-NCI MATCH		HGG	PD
Erdafitinib	RAGNAR		LGG	SD	Pant S, Schuler M, Iyer G, Witt O, Doi T, Qin S, et al. Erdafitinib in patients with advanced solid tumours with FGFR alterations (RAGNAR): an international, single-arm, phase 2 study. Lancet Oncol. 2023;24(8):925-35.
Erdafitinib	RAGNAR		HGG	SD
Erdafitinib	RAGNAR		HGG	PD
Erdafitinib	RAGNAR		LGG	SD
Erdafitinib	RAGNAR		LGG	SD
Erdafitinib	RAGNAR		LGG	SD
Erdafitinib	RAGNAR		LGG	SD
Erdafitinib	RAGNAR		LGG	SD
Erdafitinib	RAGNAR	13	HGG	PR
Erdafitinib	Stepien series	13	LGG	PR	Stepien N, Mayr L, Schmook MT, Raimann A, Dorfer C, Peyrl A, et al. Feasibility and antitumour activity of the FGFR inhibitor erdafitnib in three paediatric CNS tumour patients. Pediatr Blood Cancer. 2024;71(3):e30836.
Debio1347	Sait series	0.8	LGG	PR	Farouk Sait S, Gilheeney SW, Bale TA, Haque S, Dinkin MJ, Vitolano S, et al. Debio1347, an Oral FGFR Inhibitor: Results From a Single-Center Study in Pediatric Patients With Recurrent or Refractory FGFR-Altered Gliomas. JCO Precis Oncol. 2021;5.
Debio1347	Sait series	4	LGG	SD
Debio1347	Sait series	13	LGG	SD
Debio1347	Sait series	0.75	HGG	NE
Debio1347	Sait series	8	HGG	PR
Trametinib	Lazow case report	3	LGG	SD	Lazow M, Thomas D, Cottrell C, Kobolt D, Ramadesikan S, Salloum R, et al. LGG-14. TREATMENT OF TWO PEDIATRIC FGFR-ALTERED LOW-GRADE GLIONEURONAL TUMORS WITH MEK INHIBITION. (1522-8517 (Print)).
Trametinib	Lazow case report	8	LGG	SD
Trametinib	Manoharan series	17	LGG	SD	Manoharan N, Choi J, Chordas C, Zimmerman MA, Scully J, Clymer J, et al. Trametinib for the treatment of recurrent/progressive pediatric low-grade glioma. J Neurooncol. 2020;149(2):253-62.
Trametinib	Selt series		Lazow M, Thomas D, Cottrell C, Kobolt D, Ramadesikan S, Salloum R, et al. LGG-14. TREATMENT OF TWO PEDIATRIC FGFR-ALTERED LOW-GRADE GLIONEURONAL TUMORS WITH MEK INHIBITION. (1522-8517 (Print)).	SD	Selt F, van Tilburg CM, Bison B, Sievers P, Harting I, Ecker J, et al. Response to trametinib treatment in progressive pediatric low-grade glioma patients. J Neurooncol. 2020;149(3):499-510.
Trametinib	Kondyli series	9	LGG	PR	Kondyli M, Larouche V, Saint-Martin C, Ellezam B, Pouliot L, Sinnett D, et al. Trametinib for progressive pediatric low-grade gliomas. J Neurooncol. 2018;140(2):435-44.
Erdafitinib	Case - Orlando	11	LGG	SD	same patient
Trametinib	Case - Orlando	11	LGG	PD
Trametinib	Case - McGill	6	LGG	SD	same patient
Erdafitinib	Case - McGill	6	LGG	SD
Erdafitinib	Case - McGill	14	LGG	SD
Trametinib	Case - DFCI	16	LGG	SD	404171, stable imaging but seizures well controlled (interestingly)
